# Single-nucleus resolution mapping of the adult *C. elegans* and its application to elucidate inter- and trans-generational response to alcohol

**DOI:** 10.1101/2022.07.21.500524

**Authors:** Lisa Truong, Yen-Wei Chen, Rio Barrere-Cain, Karissa Shuck, Wen Xiao, Max T. Levenson, Eduardo da Veiga Beltrame, Blake Panter, Ella Reich, Paul W. Sternberg, Xia Yang, Patrick Allard

**Affiliations:** Human Genetics Graduate Program, UCLA, Los Angeles, CA. 90095; Molecular Toxicology Inter-Departmental Program, UCLA, Los Angeles, CA. 90095; Institute for Society & Genetics, UCLA, Los Angeles, CA. 90095; Department of Microbiology, Immunology, and Molecular Genetics, UCLA, Los Angeles, CA. 90095; Biology and Biological Engineering, California Institute of Technology, Pasadena, CA. 91125; Integrative Biology and Physiology Department, UCLA, Los Angeles, CA. 90095; Molecular Biology Institute, UCLA, Los Angeles, CA. 90095

**Author notes:** Authors contributed equally to the work (Lisa Truong, Yen-Wei Chen). **Author Contributions**, LT, RBC, KS, WX, MTL, BP, and EL performed biological experiments and corresponding analyses, YWC performed bioinformatic analyses, PA and XY supervised experiments, PA and XY supervised analyses, EB devised a visualization approach that assisted cell type assignment and cluster identification which PS supervised, LT, RBC, YWC, XY, and PA wrote the manuscript.

**Keywords:** *C. elegans*, snRNA-seq, ethanol, alcohol

## Abstract

Single-cell RNA transcriptomic platforms have significantly contributed to our understanding of tissue heterogeneity as well as of developmental and cellular differentiation trajectories. They also provide an opportunity to map an organism’s response to environmental cues with high resolution and unbiasedly identify the cell types that are the most transcriptionally sensitive to exposures. Here, we applied single nucleus RNA-seq experimental and computational approaches to *C. elegans* to establish the transcriptome of the adult nematode and comprehensively characterize the transcriptional impact of ethanol as a model environmental exposure on the entire organism at cell type-resolution over several generations. Clustering, tissue and phenotype enrichment, and gene ontology analyses identified 31 clusters representing a diverse number of adult cell types, including those from syncytial and multi-nucleated tissues which are difficult to assess by single cell RNA-seq, such as the mitotic and meiotic germline, hypodermal cells, and the intestine. We applied this method to identify the impact of inter- and trans-generational exposure to two human-relevant doses of alcohol. Cell type proportions were not significantly altered by ethanol. However, Euclidean distance analysis identified several germline, striated muscle, and neuronal clusters as being major transcriptional targets of ethanol at both the F1 and F3 generations although the relative order of clusters changed between generations. The impact on germline clusters was further confirmed by phenotypic enrichment analysis as well as functional validation, namely a remarkable inter- and trans-generational increase in germline apoptosis, aneuploidy, and embryonic lethality. Together, snRNA-seq of the adult *C. elegans* represents a powerful approach for the detailed examination of an adult organism’s response to environmental cues.
