## Supplementary material for "Single-nucleus resolution mapping of the adult *C. elegans* and its application to elucidate inter- and trans-generational response to alcohol": Table S1 smFISH probes

### Sheet: tra-2
Stellaris® FISH Probes, Custom Assay with Quasar® 570 Dye
Probe set name:	tra-2
Probe sequence:	tcaccaccgaaacgagaagt
	cgagtttcgaagaatccctg
	atcgcatatctactccattc
	agcctctggatataatgtgg
	caggctaggtccataatttg
	gcgtggttctatgctcaaaa
	gaggtgtgtcacaggaatga
	cctgcatccattcaatgaac
	cttctcagtttcttctttca
	tgtattgtttgtttctccga
	cgataactccatcggtactg
	ggaaaccgtttttctcgttg
	tcagaattgatgtgcaaccc
	aatactttcagcctgttctt
	cagtttttcaagggagcttc
	gaaaccggtttattaccagc
	ggatgcttgatgtggatact
	ccgagtgttctcaatttcag
	gcttcagattttggttgact
	actttcaatgtcctcactga
	ctgctgaattgatcggttca
	acccatagcgtagacgaaac
	agttgtctcatttttcgcat
	ttttcgagcatttggagagc
	ccgactgcttttggtgaaag
	gattccagacaactgcgatt
	ttgatagttggtgtgatggc
	agatttggtggtgatcgagt
	cggcgaggaaaccagcaaaa
	gatggagcagatgatcgcaa
	tctgcaccaaattgtagacc
	gtggagcataatatcggcag
	tgatttgggtcagaatcctc
	catttcctctgacacgttta
	tcatactcatcaactcccaa
	catatcttgaaccagttcgc
	gtgccgtagatcttttattc
	aatgtttcgagattcccttc
	tttcttgcgacttcttcatc
	tcactcttttctttgtccaa
	ggagattcggactctctatg
	ggtggaagtggttcatcaac
	aatggatctcgccgatattc
	gtgaatgaggctgggtattg
	tgtacgctcggtaatgtgat
	aatgcttgctgaggaatcgg
	gatttcgtcttctttcttct
	ggtcgagtggacgattagat
Organism:	c. elegans
Masking level:	5
Oligo length:	20
Min. spacing length:	2
Target sequence:	atgaaattgaaatacaataaacttctcgtttcggtggtgattgtcacctttgtaacattcgggttgctcttagcggaatgttttggaaaatcaattgattatcaagaaaaatcaatatttccatcgtttgtcagccagggattcttcgaaactcgtacgaacaatgaagaatacattatcgagaaaatcgctcaaacccaggagaatggagtagatatgcgatcaacgttacatttcactcaacatggatacttactgaacaacatttcaaatttgaaaattaaatttcgccaaaaaacatacacactcaatgatgtctgctttaaaccacatattacaatattccaacaatcctcttcatccgatcaaaacgaatatccacattatatccagaggctt…

### Sheet: mex-3
Stellaris® FISH Probes, Custom Assay with Quasar® 570 Dye
Probe set name:	mex-3
Probe sequence:	cgactggcattttacctgaa
	gagaagccttcatttctcat
	ttggtttccaaaattcggcg
	tataggcgatttgttcttcc
	tcgacgttctgtagttgaga
	cacggactctgtgacatttt
	taattttgcagccttgacga
	tgatgtaggtgttggtcttg
	tccggtgaccacgaaaattg
	acgcacggatctgtgtgaag
	ctcctggaacaacttgtgta
	ctgacatagctcgtgatctg
	agtccgacaactcttaacgg
	aattcgcttgatagtcgctc
	aatgatgtacgtgtgggtgt
	aagatgtgcgtctcgatctc
	tttctggaagatttccggtt
	aactgtccggcaaagtcatt
	ttctgcaccatcaacgagac
	atttgttgttgagcctgttg
	aacatcgattgttgctgagc
	cggattactgttgccgaatg
	acgacatctccttctgattg
	atgggaaactgcggagcaac
	ggagtcaacgaactacgcat
	tccagtaccggaaagagatt
	tcccaacgatggacgagaag
	taggttggcagatcttgttt
	tcattaagcgagttgttggt
	gtacttgcggctgagaattt
	ctttgagggaggacatgagc
	gattgtgctgagaagaccga
	tgggctcagattcatgtttc
	cagatgctgaagccaacgat
	tgatcgcaggtcgatgaagt
	atcggcacgagagtatgatc
	tgatgaatggatccacagct
	gctagatgagagtctacacg
	aactcgttgaggatgggttt
	gaatggagggactcgtacac
	tggtgatttttgtgtgttct
	tctaggattttggggtgaga
	atatattgggggactgcatg
	gttggtcgtcctatcataat
	agttgtgcgtagtagagagg
	aaaaggcctctcaattctcc
	aatttgatgggtgaggtggg
	gcttcattcacatacaccaa
Organism:	c. elegans
Masking level:	5
Oligo length:	20
Min. spacing length:	2
Target sequence:	tttcaggtaaaatgccagtcgtgagcgttagacctttttctatgagaaatgaaggcttctcaaacgggcataacacgtggaacgacgccgaattttggaaaccaatgaaggaagaacaaatcgcctataaattgccaggggcttggtattacgaggaggacactgcctcgtgctctccagtcagcgatccggaggatattgcgcagtttctcaactacagaacgtcgataggcgtgcaaaatgtcacagagtccgtggaagttccgacgtcggagcatgtcgccgagattgttggtcgtcaaggctgcaaaattaaggcactgcgcgccaagaccaacacctacatcaagacaccggttcgcggagaagatccaattttcgtggtcaccggacgcctgg…
